# Time-resolved lineage recording reveals a pre-existing, heritable cell state underlying metastatic potential

**DOI:** 10.64898/2026.08.10.744013

**Authors:** Jihye Park, Yoojin Chang, Joshua Schiffman, Divya Koyyalagunta, Hrishikesh Somayaji, Caden N. McQuillen, Joseph Chan, Quaid Morris, Dan A. Landau, Hyongbum Henry Kim, Junhong Choi

**Affiliations:** Developmental Biology Program, Memorial Sloan Kettering Cancer Center, New York, United States; Department of Pharmacology, Yonsei University College of Medicine, Seoul 03722, South Korea; New York Genome Center, New York, NY, USA; Sandra and Edward Meyer Cancer Center, Weill Cornell Medicine, New York, NY, USA; Computational and Systems Biology Program, Memorial Sloan Kettering Cancer Center, New York, United States; Human Oncology and Pathogenesis Program, Memorial Sloan Kettering Cancer Center, New York, United States; Graduate School of Medical Science, Brain Korea 21 Project, Yonsei University College of Medicine, Seoul 03722, South Korea; Severance Biomedical Science Institute, Yonsei University College of Medicine, Seoul 03722, South Korea; Center for Nanomedicine, Institute for Basic Science (IBS), Seoul 03722, South Korea; Yonsei-IBS Institute, Yonsei University, Seoul 03722, South Korea; Institute for Immunology and Immunological Diseases, Yonsei University College of Medicine, Seoul 03722, South Korea; Woo Choo Lee Institute for Precision Drug Development, Yonsei University College of Medicine, Seoul 03722, South Korea; Won-Sang Lee Institute for Hearing Loss, Yonsei University College of Medicine, Seoul 03722, South Korea

**Author notes:** These authors contributed equally (Jihye Park, Yoojin Chang). Correspondence (H.H.K.), (J.Choi).

## Abstract

Metastasis causes most cancer deaths^1,2^, yet no recurrent mutation specifically drives it^3,4^, raising the possibility that metastatic potential is a non-genetic yet heritable cell state. Classic experiments established that metastatically predisposed subclones pre-exist within a tumor and that these predispositions are inherited over many cell divisions^5^, but what molecular states or factors underlie this predisposition remain unknown. While previous lineage recording studies^6,7^ mapped how tumors disseminate, their recording sites saturate too quickly to resolve when a lineage branched, or to attribute a state to its founder. Here we show, using a DNA Typewriter lineage recorder^8^ with nearly 1,000 recording sites in lung cancer cells, that metastatic potential is already present before dissemination, with colonization predicted by a pre-existing glycolytic state and further spread by expression of *ENO1*, a glycolytic enzyme that also moonlights as a cell-surface plasminogen receptor^9^. Profiling the pre-transplant cells and the post-transplantation tumors for both their transcriptomes and their lineage recordings, we reconstructed time-resolved lineage trees across three orthotopically transplanted mice. These trees trace each liver metastasis to a single founder of known pre-transplant state, dating each dissemination event from the primary lung. When every clone was scored before transplant against 349 genes recurrently heritable in vitro, both that set and the glycolytic state shifted a clone’s odds of colonizing the lung, each holding when the two were fitted together. At the gene level, sixteen genes were both heritable and predictive of colonization, and *ENO1* alone also predicted which established clones spread further. Hypoxia, the program most strongly associated with phylogenetic fitness within the metastases, did not predict colonization when scored before transplant, separating niche-selected traits from the inherited cell state. Metastatic potential in this system is therefore transmitted along the lineage rather than acquired after seeding. Looking forward, we anticipate that time-resolved lineage recorders will enable the separation of the heritable and acquired components of the cellular heterogeneity seen in single-cell studies of tumor progression and drug tolerance.
