## Supplemental Table 1 for "Time-resolved lineage recording reveals a pre-existing, heritable cell state underlying metastatic potential"

### Sheet: Supplementary Table 1
Supplementary Table 1. Primer sequences used for cloning and amplication
Name	Sequence	Note
ClonalBC_N10_fwd	AAAGATCGCCGTGTAAAACGCGAAGCAGTGGTATCAACGCAGAGTACATGGGATAGC	Luciferase-ClonalBC cloning
ClonalBC_N10_rev	CAGAGGTTGATTGTCGACTTAACGCGTTGCTAGGACCGGCCTTAAAGCNNNNNNNNNNGCTATCCCATGTACTCTGCG	Luciferase-ClonalBC cloning
Tape_peg_NNNNGGA_fwd	AAAAGTGGCACCGAGTCGGTGCTCACCATCATCCNNNNCGTGCTCACCATC	pegRNA-Tape 1st cloning
Tape_peg_NNNNGGA_rev	GTTTAACGCGTAACTAGATAGAACCGCGTCAAGATGGTGAGCACG	pegRNA-Tape 1st cloning
Tape_targetBC_N10_fwd	AAAGAGCTCGCTGTACATGCCCAAANNNNNNNNNNGCTTTAAGGCCGGTCCTAGCAA	pegRNA-Tape 2nd cloning
Tape_targetBC_N10_rev	TGCAATAAACAAGTTTAGTTCTCTAGTTAGAATTTTGCTAGGACCGGCCTTAAAGC	pegRNA-Tape 2nd cloning
Tape_amp_fwd	ACACTCTTTCCCTACACGACGCTCTTCCGATCTCAGGCGGCCGCGGATGA	Tape PCR
Tape_amp_rev	GTGACTGGAGTTCAGACGTGTGCTCTTCCGATCTTTGCTAGGACCGGCCTTAAAGC	Tape PCR
ClonalBC_amp_fwd	ACACTCTTTCCCTACACGACGCTCTTCCGATCTGATGTGTATAAGAGACAGATAGC	ClonalBC PCR
ClonalBC_amp_rev	GTGACTGGAGTTCAGACGTGTGCTCTTCCGATCTGAGCAACATAGTTAAGAATACCAG	ClonalBC PCR
