## Supplemental Table 4 for "Time-resolved lineage recording reveals a pre-existing, heritable cell state underlying metastatic potential"

program	hallmark_sets	hallmark_n_significant	hallmark_n_tested	barkley_module	barkley_NES	barkley_padj	regulons
Proliferation (MYC/E2F)	MYC_TARGETS_V1 (NES +3.3); MYC_TARGETS_V2 (NES +2.3); E2F_TARGETS (NES +3.3); G2M_CHECKPOINT (NES +2.9); DNA_REPAIR (NES +2.4); MITOTIC_SPINDLE (NES +1.8)	6	6	Cycle	3.726	8.52e-97	MYC;E2F4;E2F1
OXPHOS	OXIDATIVE_PHOSPHORYLATION (NES +2.8); FATTY_ACID_METABOLISM (NES +1.9); PEROXISOME (NES +1.5)	3	3	Oxphos	1.811	0.00482
Glycolysis	GLYCOLYSIS (NES +1.9)	1	1		NA	NA	HIF1A
pEMT / adhesion	EPITHELIAL_MESENCHYMAL_TRANSITION (NES +1.3, n.s.)	0	1	pEMT	2.397	1.56e-11	OVOL1(down)
Hypoxia	HYPOXIA (NES +1.0, n.s.)	0	1	Hypoxia	1.385	0.0978	HIF1A
