## Supplemental Table 6 for "Time-resolved lineage recording reveals a pre-existing, heritable cell state underlying metastatic potential"

program	liver_adaptation_NES	invitro_heritable_enrichment_negLog10P	fitness_partial_rho
pEMT / adhesion	2.397	29.426	0.098
Proliferation (MYC/E2F)	3.307	15.875	0.012
Hypoxia	1.038	7.765	0.194
Glycolysis	1.897	3.548	0.136
OXPHOS	2.763	0.746	-0.051
