## Supplemental Table 7 for "Time-resolved lineage recording reveals a pre-existing, heritable cell state underlying metastatic potential"

gene	hotspot_n_significant	hotspot_n_tested	hotspot_mean_Z	PATH_n_heritable	PATH_n_tested	PATH_mean_Z	consensus_module	establishment_P	predicts_establishment	predicts_dissemination
TMSB4X	8	8	22.043	8	8	43.391	1	0.902	FALSE	FALSE
GAPDH	8	8	28.264	8	8	38.223	1	0.00369	FALSE	FALSE
PFN1	7	8	15.91	7	8	29.577	2	0.672	FALSE	FALSE
TMSB10	7	8	18.306	8	8	28.8	2	0.0168	FALSE	FALSE
NPM1	7	8	15.768	8	8	27.859	3	0.144	FALSE	FALSE
BNIP3	7	8	19.142	7	8	27.841	1	0.922	FALSE	FALSE
EEF1A1	7	8	20.374	7	8	26.411	1	0.156	FALSE	FALSE
CRIP1	7	8	18.285	8	8	25.097	1	0.948	FALSE	FALSE
ACTB	8	8	15.376	8	8	24.584	2	0.0179	FALSE	FALSE
PRDX1	7	8	13.071	7	8	23.638	2	0.87	FALSE	FALSE
SEC61G	8	8	12.748	8	8	23.456	2	0.267	FALSE	FALSE
FABP5	7	8	12.988	7	8	22.1	2	0.000305	FALSE	FALSE
ATP5MC3	7	8	9.974	7	8	22.01	2	0.0897	FALSE	FALSE
FTL	7	8	12.035	7	8	21.806	1	0.000159	FALSE	FALSE
NOP10	7	8	9.834	7	8	21.505	2	0.00304	FALSE	FALSE
PPIA	7	8	12.421	7	8	21.49	2	0.0554	FALSE	FALSE
PGK1	7	8	15.436	7	8	21.029	1	0.244	FALSE	FALSE
ITGA2	7	8	10.021	7	8	21.023	4	0.393	FALSE	FALSE
NAP1L1	7	8	11.612	8	8	20.72	1	0.35	FALSE	FALSE
CAV1	8	8	12.367	8	8	20.603	1	0.938	FALSE	FALSE
PTMA	7	8	15.273	7	8	20.541	1	0.00374	FALSE	FALSE
H2AZ1	7	8	10.792	7	8	20.258	2	0.0989	FALSE	FALSE
ERH	7	8	10.135	7	8	20.044	2	0.0019	FALSE	FALSE
PFDN2	7	8	9.591	7	8	19.415	2	0.492	FALSE	FALSE
CD9	8	8	11.461	8	8	19.391	2	0.327	FALSE	FALSE
ID1	7	8	9.283	7	8	19.071	2	0.351	FALSE	FALSE
MT2A	6	8	9.092	7	8	19.071	2	0.0177	FALSE	FALSE
SCG2	8	8	11.871	8	8	18.401	1	0.534	FALSE	FALSE
NTM	4	4	14.664	4	4	18.401	1	0.0137	FALSE	FALSE
TUBA1B	6	8	9.871	7	8	18.086	2	0.226	FALSE	FALSE
HINT1	7	8	9.514	7	8	17.882	2	0.973	FALSE	FALSE
HSP90AA1	7	8	14.097	7	8	17.88	3	0.195	FALSE	FALSE
C15orf48	7	8	11.524	7	8	17.854	1	0.895	FALSE	FALSE
IL1RAPL1	8	8	13.905	8	8	17.778	1	0.555	FALSE	FALSE
ENSG00000290032	7	8	6.195	7	8	17.416	2	0.024	FALSE	FALSE
G0S2	5	6	9.919	5	6	17.382	3	0.214	FALSE	FALSE
PABPC1	7	8	9.027	8	8	17.171	3	0.722	FALSE	FALSE
HSPE1	7	8	9.811	7	8	17.074	2	0.501	FALSE	FALSE
SNHG5	7	8	11.405	8	8	16.895	2	0.221	FALSE	FALSE
AKAP12	7	8	11.116	7	8	16.865	4	0.256	FALSE	FALSE
SUMO2	7	8	8.532	7	8	16.84	2	0.00669	FALSE	FALSE
LGALS1	8	8	11.576	8	8	16.679	1	0.00947	FALSE	FALSE
SNRPF	6	8	8.599	7	8	16.661	2	0.000575	FALSE	FALSE
MAP4K4	7	8	9.726	7	8	16.525	4	7.62e-05	FALSE	FALSE
TNIK	7	8	10.295	8	8	16.394	1	0.793	FALSE	FALSE
MALAT1	8	8	13.813	8	8	16.391	1	0.578	FALSE	FALSE
LDHA	7	8	10.506	7	8	16.252	1	0.225	FALSE	FALSE
DYNLL1	6	8	7.212	7	8	16.181	2	0.745	FALSE	FALSE
ENO1	6	8	12.534	7	8	16.007	1	1.18e-05	TRUE	TRUE
YBX1	7	8	12.295	7	8	15.995	3	0.135	FALSE	FALSE
UQCRH	7	8	9.894	7	8	15.975	2	0.247	FALSE	FALSE
CKB	7	8	10.011	7	8	15.969	1	0.847	FALSE	FALSE
TOMM6	7	8	7.577	7	8	15.83	2	0.0466	FALSE	FALSE
BTF3	6	8	8.677	7	8	15.705	2	0.803	FALSE	FALSE
YWHAZ	6	8	7.58	6	8	15.57	3	0.481	FALSE	FALSE
NEAT1	8	8	11.274	8	8	15.567	1	0.621	FALSE	FALSE
SMS	7	8	9.628	7	8	15.381	2	0.0458	FALSE	FALSE
VIM	7	8	10.299	7	8	15.319	1	0.649	FALSE	FALSE
TPT1	6	8	9.983	6	8	15.186	1	0.825	FALSE	FALSE
NCL	8	8	9.913	8	8	15.112	3	0.568	FALSE	FALSE
TOMM5	6	8	6.996	7	8	15.086	2	0.0599	FALSE	FALSE
DPP6	6	8	7.163	7	8	14.938	5	0.337	FALSE	FALSE
ID3	7	8	7.249	7	8	14.921	2	0.119	FALSE	FALSE
EIF1AX	7	8	8.925	7	8	14.863	2	0.00449	FALSE	FALSE
SEC61B	6	8	7.198	6	8	14.813	2	0.00352	FALSE	FALSE
KRT18	7	8	6.983	8	8	14.671	2	0.863	FALSE	FALSE
ITGA6	7	8	9.765	7	8	14.62	4	0.00562	FALSE	FALSE
HSPD1	8	8	12.294	8	8	14.497	3	0.889	FALSE	FALSE
CD63	7	8	7.896	6	8	14.427	2	0.431	FALSE	FALSE
TXN	7	8	7.995	7	8	14.359	2	0.105	FALSE	FALSE
SNHG29	6	8	8.715	7	8	14.277	2	0.476	FALSE	FALSE
FAU	6	8	8.188	6	8	14.174	2	0.0122	FALSE	FALSE
PEG10	8	8	8.433	8	8	14.139	1	0.227	FALSE	FALSE
ADARB2	7	8	8.975	8	8	14.059	5	0.000166	FALSE	FALSE
LINC01949	6	8	7.997	8	8	14.041	1	0.00204	FALSE	FALSE
JUND	7	8	8.8	7	8	14.005	1	0.063	FALSE	FALSE
KRT8	7	8	7.387	8	8	13.997	2	0.272	FALSE	FALSE
MFAP5	8	8	6.397	8	8	13.646	2	0.879	FALSE	FALSE
EMP1	7	8	7.453	8	8	13.606	4	2.01e-05	TRUE	FALSE
TUBA1C	6	8	5.248	7	8	13.589	2	0.569	FALSE	FALSE
MICOS10	6	8	6.953	6	8	13.587	2	0.531	FALSE	FALSE
CFL1	7	8	8.414	6	8	13.579	2	0.211	FALSE	FALSE
RBX1	6	8	6.791	7	8	13.57	2	0.401	FALSE	FALSE
EPS8	6	8	10.366	6	8	13.487	1	0.566	FALSE	FALSE
PSMB1	7	8	7.924	7	8	13.455	2	0.175	FALSE	FALSE
SLC2A3	7	8	7.697	7	8	13.41	1	0.0421	FALSE	FALSE
TUBB	6	8	7.663	7	8	13.387	2	0.588	FALSE	FALSE
UBE2S	6	8	4.524	7	8	13.316	2	0.126	FALSE	FALSE
S100A10	6	8	7.537	7	8	13.193	2	4.73e-06	TRUE	FALSE
ALYREF	6	8	5.916	7	8	13.156	2	0.00123	FALSE	FALSE
ENY2	7	8	6.017	7	8	13.148	2	0.0747	FALSE	FALSE
AHNAK2	8	8	8.482	8	8	13.103	1	0.00715	FALSE	FALSE
LSM7	7	8	6.347	7	8	13.008	2	0.0222	FALSE	FALSE
MYBL1	6	8	6.029	6	8	12.959	1	0.781	FALSE	FALSE
UCHL1	6	8	7.804	7	8	12.942	4	0.303	FALSE	FALSE
FAM3C	8	8	11.829	8	8	12.881	1	0.00643	FALSE	FALSE
AP3S1	7	8	8.256	7	8	12.806	2	0.425	FALSE	FALSE
TPI1	6	8	8.285	7	8	12.69	1	0.537	FALSE	FALSE
PLD5	7	8	7.011	8	8	12.689	4	0.701	FALSE	FALSE
FUT8	6	8	8.942	8	8	12.664	4	0.782	FALSE	FALSE
ATP6V0B	7	8	5.639	6	8	12.617	2	0.697	FALSE	FALSE
HSPB1	8	8	7.497	7	8	12.54	2	0.0217	FALSE	FALSE
CAST	6	8	6.952	6	8	12.528	1	0.0917	FALSE	FALSE
HSP90AB1	6	8	9.409	7	8	12.518	3	1.04e-05	TRUE	FALSE
TRMT112	6	8	6.62	7	8	12.482	2	0.591	FALSE	FALSE
CKS1B	6	8	4.968	7	8	12.444	2	0.985	FALSE	FALSE
NME2	7	8	7.841	7	8	12.393	2	3.1e-06	TRUE	FALSE
CPM	7	8	6.452	8	8	12.376	5	0.978	FALSE	FALSE
SCD	6	8	8.22	7	8	12.351	1	0.409	FALSE	FALSE
ENSG00000289474	7	8	6.203	7	8	12.312	1	NA	FALSE	FALSE
NACA	6	8	7.325	6	8	12.211	1	0.438	FALSE	FALSE
ATP5MC1	6	8	6.669	7	8	12.184	2	0.0297	FALSE	FALSE
PSMB2	7	8	5.731	7	8	12.149	2	0.897	FALSE	FALSE
B2M	6	8	5.311	7	8	12.016	2	0.00574	FALSE	FALSE
BANF1	6	8	5.678	6	8	11.986	2	0.476	FALSE	FALSE
HMGB1	6	8	7.455	7	8	11.976	3	0.208	FALSE	FALSE
DCBLD2	7	8	9.417	7	8	11.948	1	2.69e-05	TRUE	FALSE
ACTG1	7	8	6.875	7	8	11.926	2	0.933	FALSE	FALSE
ZFAS1	7	8	6.435	7	8	11.799	1	0.00293	FALSE	FALSE
RBM3	7	8	6.717	7	8	11.733	1	0.091	FALSE	FALSE
OAZ1	6	8	5.87	6	8	11.726	2	0.155	FALSE	FALSE
TMEM14B	6	8	4.974	7	8	11.687	2	0.000388	FALSE	FALSE
RHOBTB3	6	8	6.291	7	8	11.681	2	0.212	FALSE	FALSE
ATXN1	8	8	8.066	8	8	11.556	1	0.944	FALSE	FALSE
H3-3B	7	8	5.856	7	8	11.502	2	0.262	FALSE	FALSE
YWHAQ	7	8	7.845	8	8	11.422	3	0.0274	FALSE	FALSE
CMTM7	8	8	9.439	8	8	11.385	1	0.478	FALSE	FALSE
HNRNPA2B1	7	8	6.034	7	8	11.335	3	0.025	FALSE	FALSE
TCP1	7	8	7.841	7	8	11.244	3	0.145	FALSE	FALSE
HIVEP3	8	8	9.682	8	8	11.242	1	0.00155	FALSE	FALSE
PHLDA2	6	8	4.418	6	8	11.171	2	0.912	FALSE	FALSE
RAN	6	8	5.889	6	8	11.082	2	0.55	FALSE	FALSE
SET	7	8	6.384	8	8	11.071	3	0.0674	FALSE	FALSE
CDCP1	6	8	5.301	7	8	11.033	4	6.19e-08	TRUE	FALSE
TM4SF1	7	8	5.716	7	8	10.961	2	0.945	FALSE	FALSE
S100A11	7	8	5.363	7	8	10.892	2	0.00301	FALSE	FALSE
MEF2C	7	8	8.445	7	8	10.834	1	0.672	FALSE	FALSE
RTN4	6	8	7.138	7	8	10.794	2	0.101	FALSE	FALSE
STC1	5	5	6.361	5	5	10.774	4	0.414	FALSE	FALSE
PITPNC1	7	8	7.312	7	8	10.561	4	0.00463	FALSE	FALSE
MGST3	6	8	4.783	6	8	10.546	2	0.602	FALSE	FALSE
KTN1	6	8	10.133	6	8	10.459	1	0.139	FALSE	FALSE
BZW1	7	8	7.765	7	8	10.438	4	0.427	FALSE	FALSE
PTMS	6	8	7.308	8	8	10.426	1	0.439	FALSE	FALSE
SUB1	6	8	4.961	7	8	10.287	2	0.000441	FALSE	FALSE
RANBP1	6	8	6.451	6	8	10.229	3	0.745	FALSE	FALSE
GAS5	7	8	6.665	7	8	10.222	1	0.878	FALSE	FALSE
ATP13A3	7	8	6.011	7	8	10.187	4	0.113	FALSE	FALSE
ANK3	6	8	6.673	6	8	10.163	5	0.853	FALSE	FALSE
MYL6	7	8	6.617	6	8	10.162	2	0.000317	FALSE	FALSE
ERRFI1	7	8	7.402	7	8	10.037	1	0.359	FALSE	FALSE
ATOX1	6	8	6.963	6	8	10.005	4	0.000356	FALSE	FALSE
TNFRSF6B	7	8	6.767	8	8	9.98	1	0.948	FALSE	FALSE
FLRT2	6	8	5.405	6	8	9.911	5	0.283	FALSE	FALSE
SEM1	7	8	5.494	7	8	9.787	2	0.043	FALSE	FALSE
NR4A3	7	8	7.184	8	8	9.768	1	0.547	FALSE	FALSE
RGS17	7	8	5.424	7	8	9.749	1	0.0966	FALSE	FALSE
HMGN2	7	8	5.564	7	8	9.677	3	0.415	FALSE	FALSE
ZNF10	7	8	4.961	7	8	9.655	1	0.276	FALSE	FALSE
HMGA2	7	8	6.935	6	8	9.645	4	4.49e-06	TRUE	FALSE
CCT5	7	8	6.492	7	8	9.607	3	0.00333	FALSE	FALSE
TPX2	7	8	4.958	7	8	9.573	3	0.833	FALSE	FALSE
TMA7	6	8	5.681	7	8	9.556	2	0.179	FALSE	FALSE
PNRC1	7	8	9.379	7	8	9.549	1	0.0105	FALSE	FALSE
TMEM258	6	8	4.619	7	8	9.499	2	0.322	FALSE	FALSE
ATP1B3	6	8	6.738	6	8	9.436	1	0.111	FALSE	FALSE
DSTN	7	8	7.597	7	8	9.39	1	0.613	FALSE	FALSE
CALM2	7	8	5.446	6	8	9.361	3	0.983	FALSE	FALSE
ITGB1	6	8	6.297	6	8	9.345	1	0.025	FALSE	FALSE
CALD1	6	8	5.16	6	8	9.215	3	4.78e-08	TRUE	FALSE
TPM3	7	8	5.62	7	8	9.178	3	0.00509	FALSE	FALSE
MDK	6	8	7.8	6	8	9.169	1	0.235	FALSE	FALSE
MYO10	8	8	5.917	8	8	9.144	4	0.00322	FALSE	FALSE
PTGES3	6	8	6.149	6	8	9.136	3	0.646	FALSE	FALSE
SLC4A7	7	8	6.227	6	8	9.118	4	0.00192	FALSE	FALSE
MYL12A	6	8	5.33	6	8	9.101	2	0.00774	FALSE	FALSE
SRI	6	8	4.692	6	8	9.056	2	0.66	FALSE	FALSE
CCT2	6	8	5.58	7	8	9.047	2	0.731	FALSE	FALSE
MAP4	7	8	6.471	7	8	8.993	1	0.0015	FALSE	FALSE
FOXD1	7	8	4.407	7	8	8.986	2	0.488	FALSE	FALSE
BMERB1	6	8	6.049	7	8	8.965	1	0.0477	FALSE	FALSE
EEF1B2	7	8	6.514	7	8	8.912	4	0.133	FALSE	FALSE
UTRN	7	8	7.668	7	8	8.85	1	0.000272	FALSE	FALSE
CDKN2A	7	8	6.259	6	8	8.815	1	0.061	FALSE	FALSE
EHBP1	7	8	6.053	7	8	8.808	1	0.00135	FALSE	FALSE
CAMK2D	6	8	6.026	8	8	8.803	1	0.197	FALSE	FALSE
TBCA	6	8	5.509	7	8	8.802	2	0.946	FALSE	FALSE
DNAJA1	7	8	5.565	7	8	8.787	3	0.25	FALSE	FALSE
KCNQ5	7	8	5.866	7	8	8.768	5	0.00372	FALSE	FALSE
ZFPM2-AS1	7	8	5.286	7	8	8.711	3	0.404	FALSE	FALSE
EBNA1BP2	7	8	6.53	7	8	8.671	3	0.515	FALSE	FALSE
MIF	7	8	6.134	7	8	8.657	1	0.718	FALSE	FALSE
FBXO2	7	8	5.189	7	8	8.645	1	0.309	FALSE	FALSE
EPHA3	4	4	9.821	4	4	8.567	1	0.157	FALSE	FALSE
WWTR1	6	8	5.24	6	8	8.539	4	0.000234	FALSE	FALSE
SLC25A6	7	8	5.351	6	8	8.529	1	0.565	FALSE	FALSE
TMEM158	7	8	5.435	8	8	8.521	4	1.94e-06	TRUE	FALSE
P4HA1	6	8	5.107	6	8	8.515	1	0.715	FALSE	FALSE
GNAS	7	8	7.954	7	8	8.486	1	0.586	FALSE	FALSE
PPP1R14B	6	8	4.531	7	8	8.448	2	0.963	FALSE	FALSE
INPP4B	7	8	8.784	8	8	8.435	1	0.674	FALSE	FALSE
TUBB3	6	8	4.098	7	8	8.43	2	0.138	FALSE	FALSE
NR2F1	6	7	6.637	6	7	8.407	1	0.0313	FALSE	FALSE
GPRC5A	6	8	4.819	7	8	8.401	2	0.725	FALSE	FALSE
GABARAP	7	8	3.908	6	8	8.397	2	0.451	FALSE	FALSE
RDH10	7	8	6.908	7	8	8.374	1	0.125	FALSE	FALSE
MME	7	8	5.551	6	8	8.326	3	0.0124	FALSE	FALSE
SLC8A1	7	8	5.474	7	8	8.294	5	0.942	FALSE	FALSE
CCND2	7	8	5.661	6	8	8.284	1	0.527	FALSE	FALSE
TPM1	6	8	5.202	6	8	8.279	3	0.836	FALSE	FALSE
MKI67	7	8	4.13	7	8	8.269	3	0.0101	FALSE	FALSE
TBCB	6	8	2.834	6	8	8.177	2	0.312	FALSE	FALSE
CTSC	7	8	6.815	7	8	8.165	4	0.0737	FALSE	FALSE
FGF5	7	8	5.728	8	8	8.138	3	0.491	FALSE	FALSE
C1QBP	7	8	5.147	6	8	8.099	2	0.498	FALSE	FALSE
ATP2B1	7	8	6.476	8	8	8.083	1	0.381	FALSE	FALSE
AP1S3	6	8	4.886	7	8	8.067	1	0.00422	FALSE	FALSE
HSPA8	6	8	6.212	6	8	8.053	3	5.25e-06	TRUE	FALSE
PTPRJ	6	8	6.432	6	8	8.01	1	0.645	FALSE	FALSE
ZFPM2	6	8	4.22	7	8	7.992	4	0.629	FALSE	FALSE
ANXA1	7	8	4.842	8	8	7.988	1	0.895	FALSE	FALSE
MAP2	6	8	4.837	7	8	7.921	1	0.309	FALSE	FALSE
FN1	6	7	6.452	6	7	7.919	1	0.385	FALSE	FALSE
APLP2	7	8	7.795	7	8	7.912	1	0.593	FALSE	FALSE
NR4A2	6	8	4.81	7	8	7.911	1	0.00917	FALSE	FALSE
NDUFAB1	6	8	4.034	6	8	7.903	2	0.338	FALSE	FALSE
FRMD5	7	8	7.006	8	8	7.902	1	0.0144	FALSE	FALSE
TXNRD1	6	8	6.687	6	8	7.9	1	0.0539	FALSE	FALSE
HMGB2	6	8	3.133	6	8	7.896	3	0.167	FALSE	FALSE
ENSG00000250954	6	8	6.503	7	8	7.855	1	0.56	FALSE	FALSE
LAMTOR5	6	8	3.431	6	8	7.83	2	0.968	FALSE	FALSE
CD59	6	8	4.331	6	8	7.829	4	0.208	FALSE	FALSE
SPDL1	7	8	5.209	8	8	7.789	3	0.0561	FALSE	FALSE
NME1	6	8	3.956	6	8	7.741	2	0.000547	FALSE	FALSE
CDC20	6	8	3.472	7	8	7.737	2	0.269	FALSE	FALSE
LINC02575	3	4	6.247	3	4	7.719	1	0.38	FALSE	FALSE
PPP3CA	7	8	8.118	7	8	7.593	1	0.0178	FALSE	FALSE
ADGRG6	6	8	4.853	7	8	7.501	5	0.3	FALSE	FALSE
LMNA	7	8	4.31	7	8	7.496	1	4.26e-07	TRUE	FALSE
PA2G4	6	8	5.096	6	8	7.483	3	0.886	FALSE	FALSE
LDHB	6	8	5.328	6	8	7.465	3	0.0603	FALSE	FALSE
MKNK2	7	8	5.799	7	8	7.385	1	0.159	FALSE	FALSE
TXNDC17	6	8	3.591	6	8	7.371	2	0.17	FALSE	FALSE
SMC4	7	8	4.582	7	8	7.27	3	0.0562	FALSE	FALSE
NAV3	7	8	4.797	7	8	7.245	3	0.869	FALSE	FALSE
DYNLT3	6	8	4.828	6	8	7.228	2	0.662	FALSE	FALSE
BNIP3L	6	8	5.075	7	8	7.198	1	0.171	FALSE	FALSE
EIF4A1	6	8	4.454	7	8	7.191	2	0.424	FALSE	FALSE
CD70	6	8	3.903	6	8	7.132	2	0.523	FALSE	FALSE
MMP16	7	8	5.858	6	8	7.125	4	0.000955	FALSE	FALSE
HIPK2	6	8	3.906	6	8	7.11	4	0.471	FALSE	FALSE
EPHA5	5	6	8.102	5	6	7.037	1	0.821	FALSE	FALSE
LINC02484	7	8	5.108	7	8	6.98	1	0.0789	FALSE	FALSE
NCEH1	6	8	4.681	6	8	6.949	3	0.234	FALSE	FALSE
CYCS	6	8	3.884	7	8	6.943	2	0.00474	FALSE	FALSE
GLIS3	7	8	5.624	7	8	6.875	1	0.234	FALSE	FALSE
S100A4	4	5	3.763	4	5	6.871	1	0.944	FALSE	FALSE
CITED2	7	8	5.352	7	8	6.827	1	0.511	FALSE	FALSE
CENPF	6	8	3.873	6	8	6.818	3	0.0026	FALSE	FALSE
HSPH1	6	8	4.918	7	8	6.806	3	0.153	FALSE	FALSE
XRCC5	7	8	5.065	7	8	6.796	3	0.0323	FALSE	FALSE
LINC02438	6	8	4.5	6	8	6.768	1	0.573	FALSE	FALSE
SH3KBP1	7	8	5.322	7	8	6.694	2	0.0524	FALSE	FALSE
JPT1	6	8	3.564	6	8	6.632	2	6.61e-05	TRUE	FALSE
HSP90B1	6	8	4.974	7	8	6.622	5	0.855	FALSE	FALSE
MIR100HG	6	8	5.457	6	8	6.606	4	0.0291	FALSE	FALSE
NUDC	6	8	4.78	7	8	6.603	3	0.423	FALSE	FALSE
PCDH7	3	4	4.93	4	4	6.597	0	0.973	FALSE	FALSE
NDUFB9	6	8	4.22	7	8	6.524	3	0.00358	FALSE	FALSE
MTPN	6	8	2.43	6	8	6.513	2	0.504	FALSE	FALSE
ECT2	6	8	4.944	7	8	6.502	3	0.000659	FALSE	FALSE
TENM3	6	8	6.395	6	8	6.493	1	0.0172	FALSE	FALSE
ISG15	6	8	4.153	6	8	6.466	2	0.0708	FALSE	FALSE
ITGA3	6	8	5.433	7	8	6.398	1	0.446	FALSE	FALSE
DOCK4	6	8	3.69	6	8	6.386	4	0.932	FALSE	FALSE
KCNMB4	6	8	4.857	8	8	6.379	1	0.0538	FALSE	FALSE
ADAMTSL3	7	8	4.927	7	8	6.37	1	0.504	FALSE	FALSE
GPAT3	6	8	4.334	8	8	6.333	4	0.774	FALSE	FALSE
HNRNPD	7	8	3.993	8	8	6.271	3	0.245	FALSE	FALSE
ELL2	6	8	4.428	6	8	6.235	4	0.0445	FALSE	FALSE
DPYD	7	8	5.041	6	8	6.224	5	0.717	FALSE	FALSE
CRIP2	7	8	4.571	6	8	6.202	1	0.601	FALSE	FALSE
TRIP12	6	8	4.146	6	8	6.196	4	0.222	FALSE	FALSE
SYAP1	6	8	4.382	7	8	6.145	1	0.00307	FALSE	FALSE
MAP7	6	8	4.331	6	8	6.09	1	0.616	FALSE	FALSE
HNRNPA3	6	8	4.118	7	8	6.03	3	0.00962	FALSE	FALSE
TMPO	7	8	4.453	7	8	6.012	3	0.115	FALSE	FALSE
HNRNPAB	7	8	4.012	6	8	5.998	3	0.000393	FALSE	FALSE
LINC02432	6	8	4.198	7	8	5.961	1	0.877	FALSE	FALSE
BCAP29	6	8	3.668	6	8	5.955	4	0.00216	FALSE	FALSE
COG5	7	8	3.682	7	8	5.913	4	0.00788	FALSE	FALSE
CRIM1	6	8	3.867	6	8	5.91	3	0.57	FALSE	FALSE
PXK	7	8	5.139	6	8	5.831	1	0.647	FALSE	FALSE
ZNF331	6	8	3.861	6	8	5.817	1	0.591	FALSE	FALSE
TMEM131	6	8	5.082	6	8	5.804	1	5.03e-05	TRUE	FALSE
GNG11	6	8	3.564	6	8	5.733	4	0.0383	FALSE	FALSE
PSD3	6	8	4.577	6	8	5.667	1	0.0152	FALSE	FALSE
NALF1	6	8	4.825	6	8	5.642	5	0.307	FALSE	FALSE
MAGI1	6	8	5.424	6	8	5.616	4	0.0127	FALSE	FALSE
CCND1	6	8	4.946	7	8	5.608	4	0.00742	FALSE	FALSE
GSN	6	8	4.387	7	8	5.593	1	0.655	FALSE	FALSE
DENND5B	6	8	5.253	7	8	5.567	1	0.211	FALSE	FALSE
HDLBP	7	8	3.925	7	8	5.415	1	0.117	FALSE	FALSE
ANP32E	6	8	3.525	7	8	5.345	3	8.89e-06	TRUE	FALSE
LINC01608	7	8	4.583	7	8	5.222	1	0.463	FALSE	FALSE
ZNF217	6	8	5.819	6	8	5.184	1	0.287	FALSE	FALSE
STXBP5	6	8	6.577	6	8	5.17	1	0.884	FALSE	FALSE
RGS2	6	8	3.17	6	8	5.139	5	0.082	FALSE	FALSE
GPC6	4	4	3.963	4	4	5.111	3	0.623	FALSE	FALSE
YBX3	6	8	3.806	6	8	5.076	3	0.432	FALSE	FALSE
SNHG25	6	8	3.557	6	8	5.056	2	2.33e-06	TRUE	FALSE
PAM	6	8	4.112	7	8	5.025	5	0.00921	FALSE	FALSE
MCTP1	6	8	3.323	6	8	4.996	3	0.419	FALSE	FALSE
SPATS2L	6	8	4.041	6	8	4.944	4	0.0169	FALSE	FALSE
CFAP299	6	8	3.24	6	8	4.935	3	0.591	FALSE	FALSE
SPECC1	6	8	3.915	6	8	4.934	1	0.0371	FALSE	FALSE
SRPX	3	4	4.141	3	4	4.844	2	0.453	FALSE	FALSE
SMARCC1	6	8	3.209	6	8	4.832	5	0.0223	FALSE	FALSE
BCAS3	6	8	4.005	6	8	4.777	1	0.17	FALSE	FALSE
SEMA4B	6	8	3.243	6	8	4.749	1	0.863	FALSE	FALSE
PSMD14	6	8	2.993	7	8	4.703	3	0.12	FALSE	FALSE
BCAT1	6	8	3.127	6	8	4.682	3	0.865	FALSE	FALSE
VEGFC	7	8	3.758	7	8	4.653	1	0.546	FALSE	FALSE
NLRP1	6	8	3.564	6	8	4.504	5	0.864	FALSE	FALSE
PRKG1	6	8	4.191	6	8	4.436	1	0.192	FALSE	FALSE
NFIB	7	8	5.053	7	8	4.361	4	0.0341	FALSE	FALSE
ITM2B	6	8	5.532	6	8	4.333	1	0.567	FALSE	FALSE
NOLC1	6	8	3.467	7	8	4.26	3	0.781	FALSE	FALSE
BCAR3	6	8	4.015	6	8	4.25	1	0.0226	FALSE	FALSE
RIMS2	6	8	3.958	6	8	4.193	3	0.928	FALSE	FALSE
SLC38A4-AS1	6	8	3.879	6	8	4.191	1	0.173	FALSE	FALSE
CACHD1	6	8	3.373	6	8	4.175	1	0.528	FALSE	FALSE
SQSTM1	6	8	3.623	6	8	4.141	1	0.0197	FALSE	FALSE
LINC01876	6	8	3.942	6	8	4.071	1	0.0184	FALSE	FALSE
OLA1	6	8	3.163	6	8	4.045	3	0.918	FALSE	FALSE
SEMA6A	6	8	2.807	6	8	3.965	5	0.595	FALSE	FALSE
C19orf33	6	8	2.608	6	8	3.946	2	0.74	FALSE	FALSE
S100A13	6	8	2.656	6	8	3.847	2	0.0748	FALSE	FALSE
SVIL	7	8	3.814	6	8	3.822	1	0.986	FALSE	FALSE
LINC00355	6	8	4.087	6	8	3.813	1	0.565	FALSE	FALSE
DDX5	6	8	3.753	6	8	3.801	5	0.0725	FALSE	FALSE
ATP2C1	6	8	3.33	6	8	3.731	5	0.638	FALSE	FALSE
SOX5	3	4	4.231	3	4	3.718	1	0.897	FALSE	FALSE
ITPR2	6	8	3.047	6	8	3.647	1	0.867	FALSE	FALSE
MBNL1	6	8	4.275	6	8	3.491	1	0.693	FALSE	FALSE
BIRC2	6	8	2.785	6	8	3.337	5	0.236	FALSE	FALSE
PSME1	7	8	3.198	6	8	3.333	1	0.367	FALSE	FALSE
ARID1B	6	8	3.47	6	8	3.303	1	0.695	FALSE	FALSE
CTNNA1	6	8	3.108	6	8	3.257	1	0.857	FALSE	FALSE
